# The demand for wildlife not protected by the CITES multilateral treaty

**DOI:** 10.1101/2022.03.03.482781

**Authors:** Freyja Watters, Oliver Stringham, Chris Shepherd, Phillip Cassey

## Abstract

The international wildlife trade presents severe conservation and environmental security risks. However, no international regulatory framework exists to monitor the trade of species not listed in the appendices of the Convention on International Trade in Endangered Species of Wild Fauna and Flora (CITES). We explored the composition and dynamics of internationally regulated versus non-regulated trade, focussing on importations of wild-caught terrestrial vertebrates entering the United States of America (US) from 2009-2018. The prominence of the US in global wildlife imports and its detailed data collection conventions allows a unique opportunity to formally assess this substantial but often overlooked and understudied component of the legal wildlife trade. We found 3.6 times the number of unlisted species in US imports compared with CITES-listed species (1,366 versus 378). CITES-listed species were more likely to face reported conservation threats relative to the unlisted species (71.7% vs 27.5%). Yet, we found 376 unlisted species facing conversation threats, 297 species with unknown population trends and 139 species without an evaluation by the IUCN Red List of Threatened Species. Unlisted species appeared novelly in imports at 5.5 times higher rates relative to CITES-listed species, where unlisted reptiles saw the largest rate of entry, averaging 53 unique species appearing in imports for the first time per year. Overall trade volumes were substantially larger for unlisted imports with approximately 11 times the number of animals relative to CITES-listed imports, however, import volumes were similar when compared at a species-by-species level. We found that the countries that were top exporters for CITES-listed shipments were mostly different from exporters of unlisted species. In highlighting the vulnerabilities of the wild-caught unlisted vertebrate trade entering the US and in the face of increasing global demand, we recommend governments adapt policies to monitor the trade of all wildlife.
