## Supporting Information Appendix S12 (excel table) for "The demand for wildlife not protected by the CITES multilateral treaty"

### Sheet: Sheet1
Class	CITES-listed (Y/N)	Total export volume (all countries combined)	Country	Percent of total export volume	Total export volume by country	Top traded species by volume by export country		IUCN category
								Total export volume of species	Percent contributed by species to the countries total export volume	Red List status	Threatened with extinction?	Population trend	Threatened by trade?
Amphibia	Y	87063	Madagascar	57.5	50024	1	Mantella baroni	15666	31.3	LC	No	Unknown	No
						2	Mantella betsileo	12921	25.8	LC	No	Stable/Increasing	No
			China	18.7	16280	1	Paramesotriton labiatus	10442	64.1	Not-Evaluated	⁃	⁃	⁃
						2	Paramesotriton hongkongensis	4136	25.4	NT	No	Decreasing	Yes
			Nicaragua	8	6984	1	Agalychnis callidryas	6434	92.1	LC	No	Decreasing	Yes
						2	Oophaga pumilio	550	7.9	LC	No	Unknown	Yes
			Suriname	6.47922	5641	1	Dendrobates tinctorius	4607	81.7	LC	No	Stable/Increasing	Yes
						2	Ameerega trivittata	949	16.8	LC	No	Stable/Increasing	No
	N	5354571	Taiwan	44.4	2377788	1	Rana catesbeiana	2376609	100	LC	No	Stable/Increasing	No
						2	Litoria caerulea	400	0	LC	No	Stable/Increasing	No
			Singapore	21.7	1161282	1	Hymenochirus curtipes	1046429	90.1	LC	No	Unknown	No
						2	Hymenochirus boettgeri	109374	9.4	LC	No	Unknown	No
			China	13	695155	1	Bombina orientalis	618299	88.9	LC	No	Decreasing	Yes
						2	Cynops orientalis	64730	9.3	LC	No	Decreasing	Yes
Aves	Y	973	Guyana	56.1	616	1	Ara chloropterus	129	23.6	LC	No	Decreasing	No
						2	Ara ararauna	78	14.3	LC	No	Decreasing	No
			Suriname	10.5	102	1	Amazona amazonica	60	58.8	LC	No	Decreasing	No
						2	Pionus menstruus	20	19.6	LC	No	Decreasing	No
			Mexico	9.6	93	1	Eupsittula canicularis	27	29	VU	Y	Decreasing	Yes
						2	Myiopsitta monachus	25	26.9	LC	No	Stable/Increasing	No
			Peru	7	68	1	Psittacara wagleri	42	61.8	NT	No	Decreasing	Yes
						2	Psittacara mitratus	18	26.5	LC	No	Stable/Increasing	No
			Senegal	5.9	57	1	Ara ararauna	48	84.2	LC	No	Decreasing	No
						2	Falco chicquera	6	10.5	NT	No	Decreasing	Yes
	N	204595	Senegal	53	108478	1	Crithagra mozambica	28252	26	LC	No	Decreasing	No
						2	Uraeginthus bengalus	21450	19.8	LC	No	Stable/Increasing	No
			Guinea	17.6	35961	1	Crithagra mozambica	3328	9.3	LC	No	Decreasing	No
						2	Amandava subflava	3187	8.9	LC	No	Stable/Increasing	No
			France	9.3	19040	1	Perdix perdix	19040	100	LC	No	Decreasing	No
						2	⁃	⁃	⁃	⁃	⁃	⁃	⁃
			Uzbekistan	6.5	13330	1	Carduelis carduelis	5550	41.6	LC	No	Decreasing	Yes
						2	Chloris chloris	2050	15.4	LC	No	Stable/Increasing	No
			Suriname	5.3	10785	1	Cyanerpes cyaneus	1099	10.2	LC	No	Stable/Increasing	No
						2	Cyanerpes caeruleus	862	8	LC	No	Stable/Increasing	No
Mammalia	Y	6758	Saint Kitts and Nevis	25.9	1749	1	Chlorocebus sabaeus	1451	83	LC	No	Decreasing	Yes
						2	Chlorocebus aethiops	298	17	LC	No	Stable/Increasing	No
			Mauritius	24.7	1671	1	Macaca fascicularis	1671	100	VU	Y	Decreasing	Yes
						2	⁃	⁃	⁃	⁃	⁃	⁃	⁃
			Guyana	22.7	1537	1	Potos flavus	669	43.5	LC	No	Decreasing	Yes
						2	Saimiri sciureus	400	26	LC	No	Decreasing	No
			Canada	7.3	495	1	Ursus americanus	470	94.9	LC	No	Stable/Increasing	Yes
						2	Chinchilla lanigera	21	4.2	EN	Y	Decreasing	Yes
			Sudan	6.8	459	1	Vulpes zerda	402	87.6	LC	No	Stable/Increasing	Yes
						2	Felis margarita	57	12.4	LC	No	Unknown	No
			Mexico	5.2	349	1	Chinchilla lanigera	348	99.7	EN	Y	Decreasing	Yes
						2	Nasua narica	1	0.3	LC	No	Decreasing	Yes
	N	7975	Guyana	55.4	4419	1	Dasyprocta leporina	2265	51.3	LC	No	Stable/Increasing	No
						2	Choloepus didactylus	802	18.1	LC	No	Unknown	No
			Canada	11.2	896	1	Rangifer tarandus	506	56.5	VU	Y	Decreasing	Yes
						2	Oryctolagus cuniculus	296	33	EN	Y	Decreasing	Yes
			New Zealand	8.8	705	1	Notamacropus rufogriseus	545	77.3	LC	No	Stable/Increasing	No
						2	Notamacropus eugenii	160	22.7	LC	No	Stable/Increasing	No
			South Korea	6.3	500	1	Miniopterus australis	500	100	LC	No	Stable/Increasing	No
						2	⁃	⁃	⁃	⁃	⁃	⁃	⁃
Reptilia	Y	963890	Uzbekistan	23.9	230755	1	Testudo horsfieldii	230755	100	VU	Y	Unknown	No
						2	⁃	⁃	⁃	⁃	⁃	⁃	⁃
			Indonesia	13.8	132586	1	Gekko gecko	68448	51.6	LC	No	Unknown	Yes
						2	Varanus salvator	20470	15.4	LC	No	Unknown	Yes
			Tanzania	12.5	120281	1	Rieppeleon kerstenii	33742	28.1	LC	No	Unknown	No
						2	Rieppeleon brevicaudatus	26478	22	LC	No	Unknown	No
			Ghana	10.1	97554	1	Varanus exanthematicus	68349	70.1	LC	No	Unknown	Yes
						2	Python regius	13992	14.3	NT	No	Decreasing	Yes
			Viet Nam	8.5	81675	1	Gekko gecko	81458	99.7	LC	No	Unknown	Yes
						2	Python molurus	110	0.1	NT	No	Decreasing	Yes
			Madagascar	7.7	74401	1	Phelsuma lineata	8333	11.2	LC	No	Stable/Increasing	No
						2	Furcifer pardalis	7494	10.1	LC	No	Stable/Increasing	No
			Mali	5	48301	1	Uromastyx geyri	43061	89.2	NT	No	Decreasing	Yes
						2	Uromastyx dispar	2604	5.4	LC	No	Decreasing	Yes
	N	3007660	Viet Nam	60.3	1812554	1	Physignathus cocincinus	579224	32	VU	Y	Decreasing	Yes
						2	Hemidactylus frenatus	525901	29	LC	No	Stable/Increasing	No
			Indonesia	7.4	224057	1	Ptychozoon kuhli	46516	20.8	Not-Evaluated	⁃	⁃	⁃
						2	Gekko vittatus	36793	16.4	Not-Evaluated	⁃	⁃	⁃
			Togo	6.6	197893	1	Trachylepis quinquetaeniata	34321	17.3	LC	No	Stable/Increasing	No
						2	Agama agama	27287	13.8	LC	No	Stable/Increasing	No
